# Arterial cells support the development of human hematopoietic progenitors in vitro via secretion of IGFBP2

**DOI:** 10.1101/2022.10.04.510611

**Authors:** Paolo Petazzi, Telma Ventura, Francesca Paola Luongo, Alisha May, Helen Alice Taylor, Nicola Romanò, Lesley M. Forrester, Pablo Menéndez, Antonella Fidanza

## Abstract

Hematopoietic stem and progenitor cells develop from the hemogenic endothelium located in various sites during development, including the dorsal aorta from where Hematopoietic Stem Cells (HSCs) emerge. This process has proven especially challenging to recapitulate *in vitro* from pluripotent stem cells and further studies are needed to pinpoint the missing stimuli *in vitro*. Here, we compared iPSC-derived endothelial cells and *in vivo* HSC-primed hemogenic endothelium and identified 9 transcription factors expressed at significantly lower levels in cells generated *in vitro*. Using a novel DOX-inducible CRISPR activation system we induced the expression of those genes during *in vitro* differentiation. To study the phenotypical changes induced by the activation of target genes, we employed single cell RNA sequencing in combination with engineered gRNA that are detectable within the sequencing pipeline. Our data showed a significant expansion of arterial-fated endothelial cells associated with a higher *in vitro* progenitor activity. The expanded arterial cluster was marked by high expression of *IGFBP2* and it was distinct from the hemogenic cluster that showed increased cell cycle progression. We demonstrated that the addition of IGFBP2 to differentiating PSCs resulted in a higher number of functional progenitors, identifying the supporting role of arterial cells play to the emergence of blood progenitors via IGFBP2 paracrine signalling.
