## Supplementary material for "Arterial cells support the development of human hematopoietic progenitors in vitro via secretion of IGFBP2": Table 1

### Sheet: gRNA sequences
Table 1
Gene name	Transcript ID	TSS Distance	Guide Sequence	Top/Bottom
ZNF124	NM_001243740	87	GTCTGAGGGGGCGGGGCCTG	b
ZNF124	NM_001243740	1	GGCACACCCGGAAGCCGCCT	t
ZNF124	NM_001243740	158	GGCTACAGCTCTTCTCCAAG	t
ZNF124	NM_001243740	126	CTCCCGCGCGTGTCTGAATG	t
ZNF124	NM_001243740	27	TTCTAGCGGAGCGCCGGATT	t
ZNF33A	NM_006954	40	GGAAAGGTAGTTTCCAGGTA	t
ZNF33A	NM_006954	61	GGCTGCTCGCCCGGCCTCAC	t
ZNF33A	NM_006954	105	CGCTAGGCAGTGGGCAGATG	b
ZNF33A	NM_006954	82	CACTTCTCTACCAATCCGAA	t
ZNF33A	NM_006954	11	CAGCATCAAGCTGTGCGCGT	t
SOX6	NM_001145819	50	TGGTTTTGTTTTGAAAGGAC	b
SOX6	NM_001145819	106	TTCCATCTGTGAGGGAACAA	b
SOX6	NM_001145811	78	CTACCCTTTTGCCTTTATAA	t
SOX6	NM_001145811	135	CCTCAGATCACCTTCAACTT	t
SOX6	NM_001145811	27	AAATGGCTCAATGTAACCAA	t
NR4A1	NM_001202233	62	TGGCCGAACTCGGCCCCCTG	t
NR4A1	NM_001202233	1	AGAAAGTGGTTCCGGGCCAG	b
NR4A1	NM_002135	125	GGGGGCGGGGCGAGGAGGGG	b
NR4A1	NM_002135	173	ACGCGGGGTTCCATTGACGC	b
NR4A1	NM_002135	36	TATGGCCAAAGCTCGACGGG	t
NFAT5	NM_001113178	73	CGCGCCTCCCCGCCCTCCGG	t
NFAT5	NM_001113178	161	CGGGAAAGGGCCCCGCTGCC	b
NFAT5	NM_001113178	5	CGCTGTGCCCCACGGGGGCG	t
NFAT5	NM_001113178	47	GGAGCGCGGAAGAGCCGTGG	b
NFAT5	NM_001113178	96	CCCATGTTGCTGCTGTTCCC	t
SMAD7	NM_005904	25	TCCCCAGGGAAGCGGCGGCC	b
SMAD7	NM_005904	93	CCGACATTCGGGAGCCACTG	b
SMAD7	NM_001190823	43	CAGGTGGTTCCCAAGGTCAA	t
SMAD7	NM_001190823	93	TGAGGGATGACAGAGCAACC	b
SMAD7	NM_001190822	22	GGCGTGCTATAAAGGCTGGA	b
SMAD7	NM_001190822	149	TTCATTTCCGGATCAACAAG	b
GATA2	NM_001145662	161	GCCCCCTCCCTGCGCGCTCC	t
GATA2	NM_001145662	49	GGCGCGCGGCGTTGATTGGC	b
GATA2	NM_001145661	30	GGGGAGGGGGCACCCCTCCC	t
GATA2	NM_001145661	93	GAGGCCGTGGAGACCCGGAC	t
GATA2	NM_032638	0	GCTGCCTCTCTCTCCCCCAC	t
GATA2	NM_032638	46	ACATCACTTTGCGGGGGGGC	t
TFDP2	NM_001178140	28	GAGGGCTTCACCCTTATGAG	b
TFDP2	NM_001178140	106	GTTTCAACATGAATTTTTGG	t
TFDP2	NM_001178138	96	CCTACTCTCAAAGGGAAGCC	b
TFDP2	NM_001178138	29	TGGCGCCGCTCCCCACGGAT	t
TFDP2	NM_006286	133	CAAAAGAAATTGAAAAGTGC	t
TFDP2	NM_006286	146	AAAGTGCAGGTCTTAGATGA	t
RUNX1T1	NM_001198632	118	CCGAGGCGGCACCCAGACCG	t
RUNX1T1	NM_001198632	28	AGGAAGGAGGGGTGGCCAGG	b
RUNX1T1	NM_001198632	74	CGGAGATTACCTTCTGGCAA	t
RUNX1T1	NM_175634	48	GAGTGAGCGAGGGCGGGCGA	b
RUNX1T1	NM_175634	95	GGGCGGCCGGGCGTCCGCCG	t
RUNX1T1	NM_175634	8	CAGGGAATTGCCACTGTCAC	t

### Sheet: Primer for genotype
WT locus
sigma_aavs1_fw	CGGAACTCTGCCCTCTAACG
EXT 3’ RV	ACACCCAGACCTGACCCAAACCCAG
Specific integration
sigma_aavs1_fw	CGGAACTCTGCCCTCTAACG
neo_r fw	GGAGAACCTGCGTGCAATCC
